# Continuous evolution of gene libraries towards arbitrary functions reveals the versatility of biomolecular evolution *in vivo*

**DOI:** 10.1101/2025.03.22.644768

**Authors:** Alexander (Olek) Pisera, Alireza Tanoori, Chang C. Liu

## Abstract

Life relies on constant biomolecular innovation, but the slowness of natural evolution limits our ability to witness new gene functions emerging in real time. Consequently, much remains unknown about how – and how easily – functional biomolecules originate and evolve. To address this gap, we encoded diverse gene libraries (*e.g.*, open reading frames from *Saccharomyces cerevisiae* and *Escherichia coli*) onto an orthogonal DNA replication (OrthoRep) system and exposed the resulting continuously hypermutating genetic repertoires to a multitude of complex selection pressures *in vivo*. This experimental template mimics the “multi-gene, multi-objective” possibility landscape of natural evolution, but at drastically accelerated evolutionary speed. In only ∼100 generations (∼1 month), populations evolved an abundance of novel gene functions when challenged with diverse pressures including vitamin deficiency, metal toxicity, promoter inactivity, and protein degradation. Notably, several evolved outcomes originated from sequences with no initial effect on fitness, demonstrating both emergence and evolution of biomolecular function. Evolved outcomes proved highly potent, often increasing fitness by several-fold under selection. Evolved genes spanned a range of molecular functions including *de novo* metal binding, transcription factor activity, and modulation of protein degradation, as supported by biochemical and RNA-seq experiments. Overall, our findings show that novel gene functions can originate with surprising ease in cellular contexts and motivate further continuous evolution experiments that agnostically explore the fertility of sequence space *in vivo*.
