## Supplementary material for "Continuous evolution of gene libraries towards arbitrary functions reveals the versatility of biomolecular evolution *in vivo*": Table S

### Sheet: Table of contents
		Table S1	Summary of all ORACLE experiments performed in this study
		Table S2	Genes found from successful evolutions with sequences of assessed mutants and WT
		Table S3	Primers used for cloning libraries and important techniques
		Table S4	Plasmids used for important techniques
		Table S5	Yeast strains generated for this study

### Sheet: S1 Summary of all experiments
ORALCE experiments yielding variants with significantly higher activity than WT.
Experiment #	Gene library	Selection	Gene identified	Strategy used for refreshing strain's genomic background	Notes
1	Yeast	Pantothenate auxotrophy	FMS1 Variant 1	MATE
2	E. coli-GFP	Pantothenate auxotrophy	UxuR-GFP Variant 1	MATE
3	Yeast	Manganese tolerance	CCC1 Variant 1	MATE
3	Yeast	Manganese tolerance	CCC1 Variant 2	MATE
4	Yeast	Lithium chloride tolerance	IPP1 Variant 1	PCR + INTp1
4	Yeast	Lithium chloride tolerance	IPP1 Variant 2	PCR + INTp1
5	Yeast	Copper sulfate tolerance	RTS3 Variant 1	PCR + INTp1
5	Yeast	Copper sulfate tolerance	RTS3 Variant 2	PCR + INTp1
6	E. coli-GFP	Driving repressed promoter (pPHO5-ADE2)	YdfC-GFP Variant 1	PCR + INTp1
7	E. coli	Driving repressed promoter (pPHO5-ADE2)	YeiG Variant 1	PCR + INTp1
8	Yeast	Inhibiting degradation of medium strength N' degradation signal (type II UBR1 substrate) (pPOP6-UbiY-ADE2)	PET18 Variant 1	PCR + INTp1
8	Yeast	Inhibiting degradation of medium strength N' degradation signal (type II UBR1 substrate) (pPOP6-UbiY-ADE2)	PET18 Variant 2	PCR + INTp1
9	Yeast	Inhibiting degradation of high strength N' degradation signal (type I UBR1 substrate) (pTDH3-UbiR-ADE2)	RPS31 Variant 1	PCR + INTp1
9	Yeast	Inhibiting degradation of high strength N' degradation signal (type I UBR1 substrate) (pTDH3-UbiR-ADE2)	ROQ1 Variant 1	PCR + INTp1
9	Yeast	Inhibiting degradation of high strength N' degradation signal (type I UBR1 substrate) (pTDH3-UbiR-ADE2)	ROQ1 Variant 2	PCR + INTp1
10	E. coli	Inhibiting degradation of high strength N' degradation signal (type I UBR1 substrate) (pTDH3-UbiR-ADE2)	YjiE Variant 1	PCR + INTp1
10	E. coli	Inhibiting degradation of high strength N' degradation signal (type I UBR1 substrate) (pTDH3-UbiR-ADE2)	AaT Variant 1	PCR + INTp1
10	E. coli	Inhibiting degradation of high strength N' degradation signal (type I UBR1 substrate) (pTDH3-UbiR-ADE2)	YdaG Variant 1	PCR + INTp1
10	E. coli	Inhibiting degradation of high strength N' degradation signal (type I UBR1 substrate) (pTDH3-UbiR-ADE2)	SecB Variant 1	PCR + INTp1
11	Yeast	Preventing BAX cytotoxicity	NNT1 Variant 1	PCR + INTp1	See Fig. S19
ORACLE experiments showing early signs of adaptation without surpassing WT activity, which may fully evolve to outperform the wild type if subjected to a follow-up evolution experiment.
Experiment #	Gene library	Selection	Gene identified	Strategy used for refreshing strain's genomic background	Notes
12	E. coli	Lithium chloride tolerance	ppA	PCR + INTp1	See Fig. S11A
13	E. coli	Copper sulfate tolerance	EssQ	PCR + INTp1	See Fig. S14A
14	Yeast	Driving repressed promoter (pPHO5-ADE2)	PHO4	PCR + INTp1
14	Yeast	Driving repressed promoter (pPHO5-ADE2)	SPL2	PCR + INTp1	See Fig. S12F
14	Yeast	Driving repressed promoter (pPHO5-ADE2)	YDL129W	PCR + INTp1	See Fig. S12F
14	Yeast	Driving repressed promoter (pPHO5-ADE2)	YGR035C	PCR + INTp1	See Fig. S12F
15	Yeast	Preventing cytotoxicity caused by AFT1 overexpression	GRX4	PCR + INTp1	See Fig. S19B
Unproductive ORACLE experiments that failed technically or yielded no active variants.
Experiment #	Gene library	Selection	Gene identified	Strategy used for refreshing strain's genomic background	Notes
16	Yeast	Ethanol tolerance	DDR2	MATE	Evolution showed signs of adaptation but competition assay failed to show growth benefit over nonsense control. Sequencing revealed near complete enrichment of DDR2 gene in 3 out of 4 replicates. DDR2 may confer some advantages when expressed from the cytoplasmic plasmid p1 that is lost when expressed genomically.
17	Yeast	High salt (NaCl) tolerance		MATE
18	Yeast	Clotrimazole resistance		MATE
19-21	Yeast, E. coli, E. coli-GFP	Rapamycing resistance		MATE
22-24	Yeast, E. coli, E. coli-GFP	Acetic acid tolerance		MATE
25-27	Yeast, E. coli, E. coli-GFP	hydrogen peroxide tolerance		MATE
28-30	Yeast, E. coli, E. coli-GFP	Glycerol as the sole carbon source		MATE
31-33	Yeast, E. coli, E. coli-GFP	Driving repressed promoter (pGAL1-ADE2)		PCR + INTp1
34-36	Yeast, E. coli, E. coli-GFP	Driving repressed promoter (pCup1-ADE2)		PCR + INTp1
37-39	Yeast, E. coli, E. coli-GFP	Driving higher expression of a weak promoter (pRev1-ADE2)		PCR + INTp1
40-42	Yeast, E. coli, E. coli-GFP	Preventing cytotoxicity caused by HSF1 overexpression		PCR + INTp1
43-45	Yeast, E. coli, E. coli-GFP	Preventing cytotoxicity caused by PPZ1 overexpression		PCR + INTp1
46	E. coli	Pantothenate auxotrophy		MATE
47	E. coli-GFP	Lithium chloride tolerance		PCR + INTp1
48	E. coli-GFP	Copper sulfate tolerance		PCR + INTp1
49-50	E. coli, E. coli-GFP	Inhibiting degradation of medium strength N' degradation signal (type II UBR1 substrate) (pPOP6-UbiY-ADE2)		PCR + INTp1
51	E. coli-GFP	Inhibiting degradation of high strength N' degradation signal (type I UBR1 substrate) (pTDH3-UbiR-ADE2)		PCR + INTp1
52-53	E. coli, E. coli-GFP	Preventing BAX cytotoxicity		PCR + INTp1
54-55	E. coli, E. coli-GFP	Preventing cytotoxicity caused by AFT1 overexpression		PCR + INTp1

### Sheet: S2 Genes found expanded
	Experiment #	Gene library	Selection	Gene identified	Nonsilent Mutations	Mechanistic hypothesis	Mutant Sequence	WT Sequence
	1	Yeast	Pantothenate auxotrophy	FMS1 Variant 1	V10A, K428R, I481V, A488V	Enhanced panothenate synthesis	ATGAATACAGTTTCACCAGCCAAAAAAAAGGCTATTATAATTGGTGCCGGTATTGCTGGGCTTAAAGCTGCATCTACGCTACACCAAAACGGTATTCAAGATTGTCTTGTTCTTGAGGCCAGAGATCGGGTCGGTGGTAGGTTGCAAACTGTCACAGGCTATCAAGGTCGGAAATATGATATAGGTGCTAGCTGGCACCATGATACGTTGACAAACCCTTTATTTTTGGAAGAGGCTCAACTGAGTTTGAATGATGGGAGAACGAGGTTTGTTTTTGATGACGATAACTTTATTTATATCGACGAAGAACGTGGAAGGGTAGACCATGACAAGGAACTGCTTCTTGAAATTGTGGACAATGAAATGAGCAAATTCGCAGAGTTAGAATTCCATCAACAC…	ATGAATACAGTTTCACCAGCCAAAAAAAAGGTTATTATAATTGGTGCCGGTATTGCTGGGCTTAAAGCTGCATCTACGCTACACCAAAACGGTATTCAAGATTGTCTTGTTCTTGAGGCCAGAGATCGGGTCGGTGGTAGGTTGCAAACTGTCACAGGCTATCAAGGTCGGAAATATGATATAGGTGCTAGCTGGCACCATGATACGTTGACAAACCCTTTATTTTTGGAAGAGGCTCAACTGAGTTTGAATGATGGGAGAACGAGGTTTGTTTTTGATGACGATAATTTTATTTATATCGACGAAGAACGTGGAAGGGTAGACCATGACAAGGAACTGCTTCTTGAAATTGTGGACAATGAAATGAGCAAATTCGCAGAGTTAGAATTCCATCAACAC…
	2	E. coli-GFP	Pantothenate auxotrophy	UxuR-GFP Variant 1	A32T, R67H, R150C, G215S, GFP Y343H, H358Y, K415E, I429T	Transcription of low expression yeast panthothenate synthesis genes	ATGAGAGGATCTCACCATCACCATCACCATACGGATCCGGCCCTGAGGGCCAAATCTGCCACCTCTGCGCAAAGACCTTACCAGGAAGTCGGGACGATGATCCGCGATCTGATCATAAAGACGCCGTACAATCCTGGCGAACGGCTGCCGCCGGAGCGTGAAATTGCAGAAATGCTTGATGTCACGCGGACGGTGGTACATGAAGCGCTGATCATGCTGGAGATCAAAGGGCTGGTAGAAGTACGCCGGGGTGCCGGTATCTATGTTCTTGATAACTCAGGCAGCCAGAACACAGACAGTCCGGATGCCAACGTCTGCAACGATGCCGGTCCTTTTGAGCTGTTACAGGCGCGGCAGTTATTGGAGAGCAACATCGCCGAGTTTGCCGCCTTGCAGGCT…	ATGAGAGGATCTCACCATCACCATCACCATACGGATCCGGCCCTGAGGGCCAAATCTGCCACCTCTGCGCAAAGACCTTACCAGGAAGTCGGGGCGATGATCCGCGATCTGATCATAAAGACGCCGTACAATCCTGGCGAACGGCTGCCGCCGGAGCGTGAAATTGCAGAAATGCTTGATGTCACGCGGACGGTGGTACGTGAAGCGCTGATCATGCTGGAGATCAAAGGGCTGGTGGAAGTACGCCGGGGTGCCGGTATCTATGTTCTTGATAACTCAGGCAGCCAGAACACAGACAGTCCGGATGCCAACGTCTGCAACGATGCCGGTCCTTTTGAGCTGTTACAGGCGCGGCAGTTATTGGAGAGCAACATCGCCGAGTTTGCCGCTTTGCAGGCT…
	3	Yeast	Manganese tolerance	CCC1 Variant 1	S68P, F92L, T274A, A313T	Increased activity, specifity for mangenese, and overexpression better tolerated	ATGTCCATTGTAGCACTAAAGAACGCAGTGGTGACCCTTATACAGAAAGCGAAAGGTAGTGGTGGAACCTCAGAGTT-GGGGGGGGGGGGTCTGAATCAACTCCCTTGTTGAGGGGTAGTAATAGCAATAGTTCAAGGCATGATAACTTATCCTCATCTAGCTCGGATATTATCTATGGTAGAAATTCAGCGCAGGATCTAGAAAACCCACCGATGTCAGTAGGGAAAGATAATAGGAATGGCGATAACGGTTCGGATAACGAAAAGGCGAACCTAGGGCTCTTCCAATCAGTAGATCCTCGCGTAATTAGCGATTTGATTATCGGGCTAAGCGACGGTTTAACCGTCCCCTTTGCTCTAACAGCTGGTCTATCTTCACTTGGTGATGCGAAATTGGTC…	ATGTCCATTGTAGCACTAAAGAACGCAGTGGTGACCCTTATACAGAAAGCGAAAGGTAGTGGTGGAACCTCAGAGTTGGGGGGGTCTGAATCAACTCCCTTGTTGAGGGGTAGTAATAGCAATAGTTCAAGGCATGATAACTTATCCTCATCTAGCTCGGATATTATCTATGGTAGAAATTCAGCGCAGGATCTAGAAAACTCACCGATGTCAGTAGGGAAAGATAATAGGAATGGCGATAACGGTTCGGATAACGAAAAGGCGAACCTAGGGTTCTTCCAATCAGTAGATCCTCGCGTAATTAGCGATTTGATTATCGGGCTAAGCGACGGTTTAACCGTCCCCTTTGCTCTAACAGCTGGTCTATCTTCACTTGGTGATGCGAAATTGGTCATTACC…
	3	Yeast	Manganese tolerance	CCC1 Variant 2	S68P, F256S, T274A, A313T	Increased activity, specifity for manganese, and overexpression better tolerated	ATGTCCATTGTAGCACTAAAGAACGCAGTGGTGACCCTTATACAGAAAGCGAAAGGTAGTGGTGGAACCTCAGAGTTGGGGGGGGGGGGGTCTGAATCAACTCCCTTGTTGAGGGGTAGTAATAGCAATAGTTCAAGGCATGATAACTTATCCTCATCTAGCTCGGATATTATCTATGGTAGAAATTCAGCGCAGGATCTAGAAAACCCACCGATGTCAGTAGGGAAAGATAATAGGAATGGCGATAACGGTTCGGATAACGAAAAGGCGAACCTAGGGTTCTTCCAATCAGTAGATCCTCGCGTAATTAGCGATTTGATTATCGGGCTAAGCGACGGTTTAACCGTCCCCTTTGCTCTAACAGCTGGTCTATCTTCACTTGGTGATGCGAAATTGGTC…	ATGTCCATTGTAGCACTAAAGAACGCAGTGGTGACCCTTATACAGAAAGCGAAAGGTAGTGGTGGAACCTCAGAGTTGGGGGGGTCTGAATCAACTCCCTTGTTGAGGGGTAGTAATAGCAATAGTTCAAGGCATGATAACTTATCCTCATCTAGCTCGGATATTATCTATGGTAGAAATTCAGCGCAGGATCTAGAAAACTCACCGATGTCAGTAGGGAAAGATAATAGGAATGGCGATAACGGTTCGGATAACGAAAAGGCGAACCTAGGGTTCTTCCAATCAGTAGATCCTCGCGTAATTAGCGATTTGATTATCGGGCTAAGCGACGGTTTAACCGTCCCCTTTGCTCTAACAGCTGGTCTATCTTCACTTGGTGATGCGAAATTGGTCATTACC…
	4	Yeast	Lithium chloride tolerance	IPP1 Variant 1	K11D, I69V, F190L, K199R, K228E, T251A	Increased relief of unknown stress caused by high LiCl concentration	ATGACCTACACTACCAGACAAATTGGTGCCGAGAACACCTTGGAATACAAAGTTTATATCGAAAAGGATGGTAAGCCAGTTTCTGCCTTCCACGACATTCCCTTGTACGCTGACAAGGAAAACAACATTTTCAACATGGTTGTTGAAATTCCACGTTGGACCAACGCCAAGTTAGAAATCACCAAGGAAGAAACTTTGAACCCAGTCATCCAAGACACCAAGAAGGGCAAGCTGAGATTTGTTAGAAACTGTTTCCCTCACCATGGTTACATTCACAACTATGGTGCTTTCCCACAAACTTGGGAAGACCCAAACGTAAGCCACCCAGAAACTAAGGCAGTTGGTGACAACGATCCAATTGATGTGTTGGAAATTGGTGAAACTATTGCTTACACTGGT…	ATGACCTACACTACCAGACAAATTGGTGCCAAGAACACCTTGGAATACAAAGTTTATATCGAAAAGGATGGTAAGCCAGTTTCTGCCTTCCACGACATTCCCTTGTACGCTGACAAGGAAAACAACATTTTCAACATGGTTGTTGAAATTCCACGTTGGACCAACGCCAAGTTAGAAATCACCAAGGAAGAAACTTTGAACCCAATCATCCAAGACACCAAGAAGGGCAAGTTGAGATTTGTTAGAAACTGTTTCCCTCACCATGGTTACATTCACAACTATGGTGCTTTCCCACAAACTTGGGAAGACCCAAACGTAAGCCACCCAGAAACTAAGGCAGTTGGTGACAACGATCCAATTGATGTGTTGGAAATTGGTGAAACTATTGCTTACACTGGT…
	4	Yeast	Lithium chloride tolerance	IPP1 Variant 2	K11D, I69V, P167T, A232V, T251A	Increased relief of unknown stress caused by high LiCl concentration	ATGACCTACACTACCAGACAAATTGGTGCCGAGAACACCTTGGAATACAAAGTTTATATCGAAAAGGATGGTAAGCCAGTTTCTGCCTTCCACGACATTCCCTTGTACGCTGACAAGGAAAACAACATTTTCAACATGGTTGTTGAAATTCCACGTTGGACCAACGCCAAGTTAGAAATCACCAAGGAAGAAACTTTGAACCCAGTCATCCAAGACACCAAGAAGGGCAAGCTGAGATTTGCTAGAAACTGTTTCCCTCACCATGGTTACATTCACAACTATGGTGCTTTCCCACAAACTTGGGAAGACCCAAACGTAAGCCACCCAGAAACTAAGGCAGTTGGTGACAACGATCCAATTGATGTGTTGGAAATTGGTGAAACTATTGCTTACACTGGT…	ATGACCTACACTACCAGACAAATTGGTGCCAAGAACACCTTGGAATACAAAGTTTATATCGAAAAGGATGGTAAGCCAGTTTCTGCCTTCCACGACATTCCCTTGTACGCTGACAAGGAAAACAACATTTTCAACATGGTTGTTGAAATTCCACGTTGGACCAACGCCAAGTTAGAAATCACCAAGGAAGAAACTTTGAACCCAATCATCCAAGACACCAAGAAGGGCAAGTTGAGATTTGTTAGAAACTGTTTCCCTCACCATGGTTACATTCACAACTATGGTGCTTTCCCACAAACTTGGGAAGACCCAAACGTAAGCCACCCAGAAACTAAGGCAGTTGGTGACAACGATCCAATTGATGTGTTGGAAATTGGTGAAACTATTGCTTACACTGGT…
	5	Yeast	Copper sulfate tolerance	RTS3 Variant 1	C307frameshift	Copper binding and sequestration in nontoxic form	ATGATCGCTACCTCCAGAGCCGTAAACATGAATAAAGAATCAAAACACAAGAAGGCTGTTGCCAAACCATGCAGAGAGAGACAAACTTCAGTTACAAGAGCCATGAGACCAGCTGTAGCACGTGATCCTCGCAGACTTTCGACGTCGTCGTCTCCTTCTTCGTCACCAATGTCAGCACAGAGAAGGCTTTCGAGGGAAGAAATAATAAACGAAATGGAAAAGGAGCAAGACGCTATTGTAGTAAGACTTCTACGGGAAATTGAAACTTTAAAAGAAGAAAACTCTAGGTTAAAAAATCAACTGCACATCCGGTCCCGGCTAGAAGGTCGTCTCCATTTTTCGAAGGCGAGTCTGCCATCCTAG	ATGATCGCTACCTCCAGAGCCGTAAACATGAATAAAGAATCAAAACACAAGAAGGCTGTTGCCAAACCATGCAGAGAGAGACAAACTTCAGTTACAAGAGCCATGAGACCAGCTGTAGCACGTGATCCTCGCAGACTTTCGACGTCGTCGTCTCCTTCTTCGTCACCAATGTCAGCACAGAGAAGGCTTTCGAGGGAAGAAATAATAAACGAAATGGAAAAGGAGCAAGACGCTATTGTAGTAAGACTTCTACGGGAAATTGAAACTTTAAAAGAAGAAAACTCTAGGTTAAAAAATCAACTGCACCATCCGGTCCCGGCTAGAAGGTCGTCTCCATTTTTCGAAGGCGAGTCTGCCATCCTAGATGATGATGACTGCAATTATGGTTACACCCTCGAC…
	5	Yeast	Copper sulfate tolerance	RTS3 Variant 2	V8A, A19T, V39I, K74R, C307frameshift	Copper binding and sequestration in nontoxic form	ATGATCGCTACCTCCAGAGCCGCAAACATGAATAAAGAATCAAAACACAAGAAGACTGTTGCCAAACCATGCAGAGAGAGACAAACTTCAGTTACAAGAGCCATGAGACCAGCTATAGCACGTGATCCTCGCAGACTTTCGACGTCGTCGTCTCCTTCTTCGTCACCAATGTCAGCACAGAGAAGGCTTTCGAGGGAAGAAATAATAAACGAAATGGAAAGGGAGCAAGACGCTATTGTAGTAAGACTTCTACGGGAAATTGAAACTTTAAAAGAAGAAAACTCTAGGTTAAAAAATCAACTGCACATCCGGTCCCGGCTAGAAGGTCGTCTCCATTTTTCGAAGGCGAGTCTGCCATCCTAG	ATGATCGCTACCTCCAGAGCCGTAAACATGAATAAAGAATCAAAACACAAGAAGGCTGTTGCCAAACCATGCAGAGAGAGACAAACTTCAGTTACAAGAGCCATGAGACCAGCTGTAGCACGTGATCCTCGCAGACTTTCGACGTCGTCGTCTCCTTCTTCGTCACCAATGTCAGCACAGAGAAGGCTTTCGAGGGAAGAAATAATAAACGAAATGGAAAAGGAGCAAGACGCTATTGTAGTAAGACTTCTACGGGAAATTGAAACTTTAAAAGAAGAAAACTCTAGGTTAAAAAATCAACTGCACCATCCGGTCCCGGCTAGAAGGTCGTCTCCATTTTTCGAAGGCGAGTCTGCCATCCTAGATGATGATGACTGCAATTATGGTTACACCCTCGAC…
	6	E. coli-GFP	Driving repressed promoter (pPHO5-ADE2)	YdfC-GFP Variant 1	D12V, A54V, GFP R91H, R165H, H173Y, V204I, R260H, I263T, A298V, V311I, L313H	Transcription factor / chromatin regulating activity	ATGAGAGGATCTCACCATCACCATCACCATACGGTTCCGGCCCTGAGAGCCCAGAAACGAGAACCCGTCATCATCGCGCCAGACTATACCGATGATGAACTTTATGAGTGGATGCGCCAGAAAATTAATGCAGCGCAGGATCTGAAATGGGCTAATGAAGTCAGGGCTAAGCAGGCTGAAAATCTGTCCGCTCTGGAGCAGGATATCACCAATCTGGAAAAAGCAGCGGCATTAAGCATTGCCAGAATGATTACATACCCGCGTGGCCTATGCGGCCACAGTAAAGGAGAAGAACTTTTCACTGGAGTTGTCCCAATTCTTGTTGAATTAGATGGTGATGTTAATGGGCACAAATTTTCTGTCAGTGGAGAGGGTGAAGGTGATGCAACATACGGAAAA…	ATGAGAGGATCTCACCATCACCATCACCATACGGATCCGGCCCTGAGGGCCCAGAAACGAGAACCCGTCATCATCGCGCCAGACTATACCGATGATGAACTTTATGAGTGGATGCGCCAGAAAATTAATGCAGCGCAGGATCTGAAATGGGCTAATGAAGCCAGGGCTAAGCAGGCTGAAAATCTGTCCGCTCTGGAGCAGGATATCACCAATCTGGAAAAAGCAGCGGCATTAAGCATTGCCAGAATGATTACATACCCGCGTGGCCTATGCGGCCGCAGTAAAGGAGAAGAACTTTTCACTGGAGTTGTCCCAATTCTTGTTGAATTAGATGGTGATGTTAATGGGCACAAATTTTCTGTCAGTGGAGAGGGTGAAGGTGATGCAACATACGGAAAA…
	7	E. coli	Driving repressed promoter (pPHO5-ADE2)	YeiG Variant 1	E27G, G89R, A189V, P268S	Weak transcription factor activity	ATGAGAGGATCTCACCATCACCATCACCATACGGATCCGGCCCTGAGGGCCGAAATGCTCGAAGAGCACCGCTGTTTTGGAGGCTGGCAGCAACGCTGGCGACACGACTCCAGTACCTTAAACTGCCCGATGACGTTCAGTATCTTTCTCCCTCCACCTCGTGATCACACTCCGCCACCAGTGCTGTACTGGCTTTCCGGATTAACCTGCAATGACGAGAACTTCACCACCAAGGCGGGTGCCCAGCGGGTAGCGGCGGAACTGAGGATTGTACTGGTGATGCCAGACACCAGCCCGCGCGGCGAAAAGGTTGCCAACGACGATGGCTACGATTTAGGCCAGGGCGCAGGCTTTTATCTTAATGCCACACAACCGCCGTGGGCGACGCATTACCGGATG…	ATGAGAGGATCTCACCATCACCATCACCATACGGATCCGGCCCTGAGGGCCGAAATGCTCGAAGAGCACCGCTGTTTTGAAGGCTGGCAGCAACGCTGGCGACACGACTCCAGTACCTTAAACTGCCCGATGACGTTCAGTATCTTTCTCCCTCCACCTCGTGATCACACTCCGCCACCAGTGCTGTACTGGCTTTCCGGATTAACCTGCAATGACGAGAACTTCACCACCAAGGCGGGTGCCCAGCGGGTAGCGGCGGAACTGGGGATTGTACTGGTGATGCCAGACACCAGCCCGCGCGGCGAAAAGGTTGCCAACGACGATGGCTACGATTTAGGCCAGGGCGCAGGCTTTTATCTTAATGCCACGCAACCGCCGTGGGCGACGCATTACCGGATG…
	8	Yeast	Inhibiting degradation of medium strength N' degradation signal (type II UBR1 substrate) (pPOP6-UbiY-ADE2)	PET18 Variant 1	Y41H, F49S, S196N	Stabilization of N' terminal UbiX by direct binding to UbiX	ATGAGCTGTACCACTGATAAGCTAATACAAAAGTACGACGCCCTTGTTAGGAAAACCACAGAACATAAATTCGCTAAGGAACTATGTGCCGGAACATTGAAGGACCGTAGTTTGTACATCCATTTATCACAAGATCTGCAATTTTCTGAAACTAGCTTAAGGTTGATATGTAAGACGACTTCTTTAGCGCCAACTACTCACGCTTTAATAACCTTAGCCAAAAAGATTGGATTTTTTTCTAATGATGAAAACTCATACTTTCATGACTGCTTAGAATTATTGGCACCATCCCTCACCAAGGAAGAAAGAGATAATTTTGACAATAAAGCGATCCCCGGCGTTGATGCGTATATTAATTTCTTAGATGAGCTGAGAAAGGACGCCTCAATTACATGGCCA…	ATGAGCTGTACCACTGATAAGTTAATACAAAAGTACGACGCCCTTGTTAGGAAAACCACAGAACATAAATTCGCTAAGGAACTATGTGCCGGAACATTGAAGGACCGTAGTTTGTACATCTATTTATCACAAGATCTGCAATTTTTTGAAACTAGCTTAAGGTTGATATGTAAGACGACTTCTTTAGCACCAACTACTCACGCTTTAATAACCTTAGCCAAAAAGATTGGATTTTTTTCTAATGATGAAAACTCATACTTTCATGACTGCTTAGAATTATTGGCACCATCCCTCACCAAGGAAGAAAGAGATAATTTTGACAATAAAGCGATCCCCGGCGTTGATGCGTATATTAATTTCTTAGATGAGCTGAGAAAGGACGCCTCAATTACATGGCCA…
	8	Yeast	Inhibiting degradation of medium strength N' degradation signal (type II UBR1 substrate) (pPOP6-UbiY-ADE2)	PET18 Variant 2	K74E, A142T, E143D, R148K	Stabilization of N' terminal UbiX by direct binding to UbiX	ATGAGCTGTACCACTGATAAGTTAATACAAAAGTATGATGCCCTTGTTAGGAAAACCACAGAACATAAATTTGCTAAGGAACTATGTGCCGGAACATTGAAGGACCGTAGTTTGTACATCTATTTATCACAAGATCTGCAATTTTTTGAAACTAGCTTAAGGTTGATATGTAAGACGACTTCTTTAGCACCAACTACTCACGCTTTAATAACCTTAGCCGAAAAGATTGGATTTTTTTCTAATGATGAAAACTCATACTTTCATGACTGCTTAGAATTATTGGCACCATCCCTCACCAAGGAAGAAAGAGATAATTTTGACAATAAAGCGATCCCCGGCGTTGATGCGTATATTAATTTCTTAGATGAGCTGAGAAAGGACGCCTCAATTACATGGCCA…	ATGAGCTGTACCACTGATAAGTTAATACAAAAGTACGACGCCCTTGTTAGGAAAACCACAGAACATAAATTCGCTAAGGAACTATGTGCCGGAACATTGAAGGACCGTAGTTTGTACATCTATTTATCACAAGATCTGCAATTTTTTGAAACTAGCTTAAGGTTGATATGTAAGACGACTTCTTTAGCACCAACTACTCACGCTTTAATAACCTTAGCCAAAAAGATTGGATTTTTTTCTAATGATGAAAACTCATACTTTCATGACTGCTTAGAATTATTGGCACCATCCCTCACCAAGGAAGAAAGAGATAATTTTGACAATAAAGCGATCCCCGGCGTTGATGCGTATATTAATTTCTTAGATGAGCTGAGAAAGGACGCCTCAATTACATGGCCA…
	9	Yeast	Inhibiting degradation of high strength N' degradation signal (type I UBR1 substrate) (pTDH3-UbiR-ADE2)	RPS31 Variant 1	R74G	Unknown, inhibition of N' end rule substrate degradation	ATGCAAATTTTCGTCAAGACTTTAACCGGTAAGACTATTACCCTGGAAGTTGAATCTTCTGACACTATTGACAATGTCAAGTCCAAGATCCAAGACAAGGAAGGTATTCCACCTGACCAACAAAGATTGATCTTTGCTGGTAAGCAATTGGAAGATGGTAGAACTTTGTCCGACTACAACATCCAAAAGGAATCTACTCTACACTTGGTCTTGAGATTGGGAGGTGGTGGTAAGAAGAGAAAGAAGAAGGTCTACACCACCCCAAAGAAGATCAAGCACAAGCACAAGAAGGTCAAGTTGGCTGTCTTGTCCTACTACAAGGTCGATGCTGAAGGTAAGGTTACCAAATTGAGAAGAGAATGTAGCAACCCAACTTGTGGTGCTGGTGTTTTCTTGGCT…	ATGCAAATTTTCGTCAAGACTTTAACCGGTAAGACTATTACCCTGGAAGTTGAATCTTCTGACACTATTGACAATGTCAAGTCCAAGATCCAAGACAAGGAAGGTATTCCACCTGACCAACAAAGATTGATCTTTGCTGGTAAGCAATTGGAAGATGGTAGAACTTTGTCCGACTACAACATCCAAAAGGAATCTACTCTACACTTGGTCTTGAGATTGAGAGGTGGTGGTAAGAAGAGAAAGAAGAAGGTCTACACCACCCCAAAGAAGATCAAGCACAAGCACAAGAAGGTCAAGTTGGCTGTCTTGTCCTACTACAAGGTCGATGCTGAAGGTAAGGTTACCAAATTGAGAAGAGAATGTAGCAACCCAACTTGTGGTGCTGGTGTTTTCTTGGCT…
	9	Yeast	Inhibiting degradation of high strength N' degradation signal (type I UBR1 substrate) (pTDH3-UbiR-ADE2)	ROQ1 Variant 1	L2S Y88H	Increased stability in binding activity to UBR1	ATGTCAAGGAGGGAAACTTCAACAATATACAGGACACACAAAAAAAGCAACAGTAGTATACTCAGGAGCCAGCGGGACCAGACTAGAGTGGATTCCTTGGTAGAGGAGTCTCCCATGGGCGATTTCGGGATCAATAACCAGCCTACACAGCCTGGCGTGATATACTACTTTGTAGAGCTGACTAATTTAGGCATACAGGAAAACACAAGCAGTAATAATAACAACAACAATAATCATGGTGACGATGAAAACGGCAGTCGACACGGCCACGGCAGCAGTCTGGGTGGAGACGTTCACTCTCGCCGTTGTTCAAACCCAGCTTAG	ATGTTAAGGAGGGAAACTTCAACAATATACAGGACACACAAAAAAAGCAACAGTAGTATACTCAGGAGCCAGCGGGACCAGACTAGAGTGGATTCCTTGGTAGAGGAGTCTCCCATGGGCGATTTCGGGATCAATAACCAGCCTACACAGCCTGGCGTGATATACTACTTTGTAGAGCTGACTAATTTAGGCATACAGGAAAACACAAGCAGTAATAATAACAACAACAATAATCATGGTGACGATGAAAACGGCAGTCGATACGGCCACGGCAGCAGTCTGGGTGGAGACGTTCACTCTCGCCGTTGTTCAaacCCAgctTAG
	9	Yeast	Inhibiting degradation of high strength N' degradation signal (type I UBR1 substrate) (pTDH3-UbiR-ADE2)	ROQ1 Variant 2	I65T	Increased stability in binding activity to UBR1	ATGTTGAGGAGGGAAACTTCAACAATATATAGGACACACAAAAAAAGCAACAGTAGTATACTCAGGAGCCAGCGGGACCAGACTAGAGTGGATTCCTTGGTAGAGGAGTCTCCCATGGGCGATTTCGGGATCAATAACCAGCCTACACAGCCTGGCGTGATATACTACTTTGTAGAGCTGACTAATTTAGGCACACAGGAAAACACAAGCAGTAATAATAACAACAACAATAATCATGGTGACGATGAAAACGGCAGTCGATACGGCCACGGCAGCAGTCTGGGTGGAGACGTTCACTCTCGCCGTTGTTCAAGCCCAGCTTAG	ATGTTAAGGAGGGAAACTTCAACAATATACAGGACACACAAAAAAAGCAACAGTAGTATACTCAGGAGCCAGCGGGACCAGACTAGAGTGGATTCCTTGGTAGAGGAGTCTCCCATGGGCGATTTCGGGATCAATAACCAGCCTACACAGCCTGGCGTGATATACTACTTTGTAGAGCTGACTAATTTAGGCATACAGGAAAACACAAGCAGTAATAATAACAACAACAATAATCATGGTGACGATGAAAACGGCAGTCGATACGGCCACGGCAGCAGTCTGGGTGGAGACGTTCACTCTCGCCGTTGTTCAaacCCAgctTAG
	10	E. coli	Inhibiting degradation of high strength N' degradation signal (type I UBR1 substrate) (pTDH3-UbiR-ADE2)	YjiE Variant 1	F143S	Global degradation inhibition	ATGAGAGGATCTCACCATCACCATCACCATACGGATCCGGCCCTGAGGGCCGATGACTGTGGTGCGATTCTGCATAATATTGAAACCAAATGGCTTTATGATTTTCTGACCCTGGAAAAATGCCGCAATTTTTCCCAGGCGGCAGTCAGTCGCAACGTCTCGCAACCGGCATTCAGCCGCCGCATCCGTGCGCTGGAACAGGCGATTGGTGTTGAATTGTTTAACCGCCAGGTAACGCCGCTGCAACTCTCAGAACAAGGGAAAATCTTCCATTCGCAGATCCGCCATCTGTTGCAACAGTTAGAGAGCAATCTGGCAGAGCTGCGTGGCGGCAGCGATTACGCGCAACGAAAAATCAAGATAGCCGCTGCACACTCTCTTTCCCTCGGGCTGTTACCA…	ATGAGAGGATCTCACCATCACCATCACCATACGGATCCGGCCCTGAGGGCCGATGACTGTGGTGCGATTTTGCATAATATTGAAACCAAATGGCTTTATGATTTTCTGACCCTGGAAAAATGCCGCAATTTTTCCCAGGCGGCAGTCAGTCGCAACGTCTCGCAACCGGCATTCAGCCGCCGCATCCGTGCGCTGGAACAGGCGATTGGTGTTGAATTGTTTAACCGCCAGGTAACGCCGCTGCAACTCTCAGAACAAGGGAAAATCTTCCATTCGCAGATCCGCCATCTGTTGCAACAGTTAGAGAGCAATCTGGCAGAGCTGCGTGGCGGCAGCGATTACGCGCAACGAAAAATCAAGATAGCCGCTGCACACTCTCTTTCCCTCGGGCTGTTACCG…
	10	E. coli	Inhibiting degradation of high strength N' degradation signal (type I UBR1 substrate) (pTDH3-UbiR-ADE2)	AaT Variant 1	L19P, I62V	Transfer of longer lived (-LF) N' amino acids to arginine and lysine, and evolution of activity in yeast	ATGAGAGGATCTCACCATCACCATCACCATACGGATCCGGCCCTGAGGGCCCGCCCGGTTCAGCTTTCTCGCCATTCAATAGCCTTCCCTTCCCCGGAAGGCGCATTACGTGAGCCTAACGGCCTGCTGGCACTTGGGGGCGATCTTAGCCCTGCGCGCCTGTTAATGGCTTACCAGCGTGGTGTTTTTCCGTGGTTTTCTCCAGGCGACCCCATCCTCTGGTGGTCGCCCGATCCCCGCGCGGTGCTATGGCCAGAATCACTGCATATCAGCCGTAGTATGAAGCGATTTCATAAACGCTCGCCCTATCGTGTCACGATGAATTACGCTTTTGGTCAGGTCATTGAAGGCTGTGCCAGCGATCGCGAAGAAGGAACCTGGATCACGCGTGGCGTGGTC…	ATGAGAGGATCTCACCATCACCATCACCATACGGATCCGGCCCTGAGGGCCCGCCTGGTTCAGCTTTCTCGCCATTCAATAGCCTTCCCTTCCCCGGAAGGCGCATTACGTGAGCCTAACGGCCTGCTGGCACTTGGGGGCGATCTTAGCCCTGCGCGCCTGTTAATGGCTTACCAGCGTGGTATTTTTCCGTGGTTTTCTCCAGGCGACCCCATCCTCTGGTGGTCGCCCGATCCCCGCGCGGTGCTATGGCCAGAATCACTGCATATCAGCCGTAGTATGAAGCGATTTCATAAACGCTCGCCCTATCGTGTCACGATGAATTACGCTTTTGGTCAGGTCATTGAAGGCTGTGCCAGCGATCGCGAAGAAGGAACCTGGATCACGCGTGGCGTGGTC…
	10	E. coli	Inhibiting degradation of high strength N' degradation signal (type I UBR1 substrate) (pTDH3-UbiR-ADE2)	YdaG Variant 1	A17M, V18M, C30Y, V38M	Specific inhibition of UBR1	ATGAGAGGATCTCACCATCACCATCACCATACGGATCCGGCCCTGAGGACCATGCATTACGAAGTAGTTCAGTATTTGATGGATTGTTACGGTATCACTTACAACCAGGCTATGCAGGCTTTACGCAGCAACGACTGGGATCTCTGGCAGGCAGAAGTCGCTATACGTAGCAACAAGATGGGCCTATGCGGCCGCAGTTAG	ATGAGAGGATCTCACCATCACCATCACCATACGGATCCGGCCCTGAGGGCCGTGCATTACGAAGTAGTTCAGTATTTGATGGATTGTTGCGGTATCACTTACAACCAGGCTGTGCAGGCTTTACGCAGCAACGACTGGGATCTCTGGCAGGCAGAAGTCGCTATACGTAGCAACAAGATGGGCCTATGCGGCCGCAGTTAG
	10	E. coli	Inhibiting degradation of high strength N' degradation signal (type I UBR1 substrate) (pTDH3-UbiR-ADE2)	SecB Variant 1	A14T, A41T, Q49L, D59N, V80I, A145T	Chaperone activity for UbiR-ADE2	ATGAGAGGATCTCACCATCACCATCACCATACGGATCCGACCCTGAGGGCCTCAGAACAAAACAACACTGAAATGACTTTCCAGATCCAACGTATTTATACCAAGGATATCTCTTTCGAAACGCCGAACGCGCCGCACGTTTTCCTGAAAGATTGGCAACCAGAAGTTAAACTTAATCTGGATACGGCATCTTCCCAACTGGCAGACGACGTATACGAAGTGGTACTGCGTGTTACCATAACGGCCTCTTTGGGTGAAGAAACCGCATTCCTGTGTGAAGTCCAGCAGGGCGGTATTTTCTCCATCGCGGGTATCGAAGGCACCCAGATGGCGCATTGCCTGGGAGCATACTGCCCGAACATTCTGTTCCCGTATGCTCGTGAGTGTATCACCAGCATG…	ATGAGAGGATCTCACCATCACCATCACCATACGGATCCGGCCCTGAGGGCCTCAGAACAAAACAACACTGAAATGACTTTCCAGATCCAACGTATTTATACCAAGGATATCTCTTTCGAAGCGCCGAACGCGCCGCACGTTTTCCAGAAAGATTGGCAACCAGAAGTTAAACTTGATCTGGATACGGCATCTTCCCAACTGGCAGATGACGTATACGAAGTGGTACTGCGTGTTACCGTAACGGCCTCTTTGGGCGAAGAAACCGCGTTCCTGTGTGAAGTTCAGCAGGGCGGTATTTTCTCCATCGCGGGTATCGAAGGCACCCAGATGGCGCATTGCCTGGGAGCATACTGCCCGAACATTCTGTTCCCGTATGCTCGTGAGTGCATCACCAGCATG…
	11	Yeast	Preventing BAX cytotoxicity	NNT1 Variant 1	D19N, K49R, G60S, G90D, N135D, A219T	Unknown, inhibition of BAX mediated toxicity	ATGTCAGATATAGAATCATTGGGAGAGGCAGCAGGCTTATTTGAGGAGCCAGAGAATTTTCTTCCTCCTCCACCAAAACCTCATTTTGCAGAATACCAAAGGTCACACATCACAAAAGAGTCCAAATCAGATGTTAAAGACATCAGACTCCGTCTCGTTGGAACGTCACCACTTTGGAGTCATCTCTTGTGGAATGCAGGAATATACACCGCAAATCACTTGGATTCTCATCCAGAATTAATAAAGGGGAAGACTGTTTTAGAATTGGATGCTGCTGCTGCTTTACCTTCCGTTATTTGTGCTTTGAATGGGGCTCAAATGGTTGTTTCAACTGATTATCCAGATCCTGATTTAATGCAGAACATCGATTATAATATAAAGTCTAACGTTCCTGAAGAT…	ATGTCAGATATAGAATCATTGGGAGAGGCAGCAGGTTTATTTGAGGAGCCAGAGGATTTTCTTCCTCCTCCACCAAAACCTCATTTTGCAGAATATCAAAGGTCACACATCACAAAAGAGTCCAAATCAGATGTTAAAGACATCAAACTCCGTCTCGTTGGAACGTCACCACTTTGGGGTCATCTCTTGTGGAATGCAGGAATATACACCGCAAATCACTTGGATTCTCATCCAGAATTAATAAAGGGGAAGACTGTTTTAGAATTGGGTGCTGCTGCTGCTTTACCTTCCGTTATTTGTGCTTTGAATGGGGCTCAAATGGTTGTTTCAACTGATTATCCAGATCCTGATTTAATGCAGAACATCGATTATAATATAAAGTCTAACGTTCCTGAAGAT…

### Sheet: S3 Primers used
	Cloning of libraries
		Gene primers
		Yeast	H519	gacatataaaAAaagtttgtacaaaaaagcaggctACAAAATG
			H524	tgacctaattgactccggcgaaaaagcatgCTAAAccactttgtacaaCTAagcTGGgtT
		E. coli (ASKA)	K601	tgacctaattgactccggcgaaaaagCTAACTGCGGCCGCATAGGCC
			K603	aaaCatGtgataagctcatagacatataaaAAATGAGAGGATCTCACCATCACCATCACC
		E. coli-GFP (ASKA)	K604	gacctaattgactccggcgaaaaagTTATTTGTATAGTTCATCCATGCCATGTGTAATCC
			K603	aaaCatGtgataagctcatagacatataaaAAATGAGAGGATCTCACCATCACCATCACC
		Backbone primers, amplified from OP_215 (His) or OP_216 (Leu) as desired
		Yeast BB	H520	gcctgcttttttgtacaaacttTTtttatatgtctatgagcttatcaCatGtttctatat
			H526	ctttttcgccggagtcaattaggtca
		ASKA (both)	K602	TTtttatatgtctatgagcttatcaCatGtttctatatttttctg
			H526	ctttttcgccggagtcaattaggtca
	P1 reintegration primers (amplified from evolution)
			K897	GCGAGTTTTTATTTCGTTTATTcaAATTAAGGTAACTAAAAAACTCCTTTTctacataag
			K898	GCGAGTTTTTATTTCGTTTATTTCAATTAAGGTAACTAAAAAACTCCTTTTgatgaccta
	Gene assessment primers (amplified from evolution and competition enriched genes)
	Yeast	L387	aaatcaattagaagaaaacaaaaaacaaaaagtttgtacaaaaaagcaggctACAAAATG
		L388	aaagactaataattcttagttaaaagcactCTAAAccactttgtacaaCTAagcTGGgtT
	E. coli (ASKA)	L389	aagaaaaaatcaattagaagaaaacaaaaaacaaaATGAGAGGATCTCACCATCACCATC
		L390	ataagcagaaaagactaataattcttagttaaaagcactCTAACTGCGGCCGCATAGGCC
	E. coli-GFP (ASKA)	L389	aagaaaaaatcaattagaagaaaacaaaaaacaaaATGAGAGGATCTCACCATCACCATC
		L557	actaataattcttagttaaaagcactTTATTTGTATAGTTCATCCATGCCATGTGTAATC
	Flank preparation primers for genomic integration, amplified from OP_293
	Flank 1:	All	K851	ggtctttGCGAGTTTTTATTTCGTTTATTTC
		yeast	L386	CATTTTGTagcctgcttttttgtacaaactttttgttttttgttttcttc
		E. coli	K904	GGTGATGGTGAGATCCTCTCATtttgttttttgttttcttctaattgattttttctttct
		E. coli-GFP	K904	GGTGATGGTGAGATCCTCTCATtttgttttttgttttcttctaattgattttttctttct
	Flank 2:	All	K850	catcaatttaaaGCGAGTTTTTATTTCGTTTATTca
		yeast	K782	AgctTAGttgtacaaagtggTTTAGagtgcttttaactaagaattattagtcttttctgc
		E. coli	K903	GGCCTATGCGGCCGCAGTTAGagtgcttttaactaagaattattagtcttttctgc
		E. coli-GFP	K944	TGGCATGGATGAACTATACAAATAAagtgcttttaactaagaattattagtcttttctgc

### Sheet: S4 Plasmids used
		Sequences can be found as a genbank construct in the included zip folder with the same OP_XXX prefix or name shown here and are well annotated, if sequences of specific features are desired they are best found there
		Plasmid name	Description of use
		OP_089	Donor DNA for integration of Kar1d15
		OP_099	WT DNAP URA3 integration into LYP1 locus for Thialysine resistance, uracil prototrophy, WT polymerase expression
		OP_101	SSD1 targeting Cas9 2uM Plasmid
		OP_102	KAR1 targeting Cas9 2uM Plasmid
		OP_189	TP901 overexpression 2uM plasmid with G418 resistance
		OP_191	TP901 mediated P1 integration plasmid with mRuby driven by a promoter, with LEU2 prototrophy
		OP_215	Library destination vector, TP901 mediated P1 integration, PGA+AA promoter, and HIS3 prototrophy, contains ccbd and GFP dropout, also gateway compatible
		OP_216	Library destination vector, TP901 mediated P1 integration, PGA+AA promoter, and LEU2 prototrophy, contains ccbd and GFP dropout, also gateway compatible
		OP_220	Medium Copy Trixy (medium error rate P1 polymerase) for integration into CAN1 locus for Canavine reistance, nurseothricin resistance
		OP_225	Low Copy Trixy (medium error rate P1 polymerase) for integration into CAN1 locus for Canavine reistance, nurseothricin resistance
		OP_237	High Copy BadBoy3 (High error rate P1 polymerase) for integration into CAN1 locus for Canavine reistance, nurseothricin resistance
		OP_239	Medium Copy BadBoy3 (High error rate P1 polymerase) for integration into CAN1 locus for Canavine reistance, nurseothricin resistance
		OP_245	P1 integration casette to construct TP901 landing pad with URA3 for counterselection
		OP_269	ADE2 and WT Polymerase dual targeting Cas9 2uM plasmid used for MERGE ADE2 e.coli auxotrophy test
		OP_272	Alternate TP901 AttP P1 landing pad plasmid, using hygromycin resistance
		OP_290	Genomic integration of AttP TP901 landing pad for competition assessment, zeocin resistance and bright GFP signal
		OP_291	Genomic integration of AttP TP901 landing pad for competition assessment, zeocin resistance and bright mRuby signal
		OP_293	Construct used for generating genomic TP901 mediated integration fragments for assessment of genes, has mCherry in place of the gene, pRPL18 driving gene expression, HIS3 prototrophy
		OP_311	pPHO5-ADE2 Places Ade2 under control of phosphate responsive pPHO5, ADE2 construct to replace endogenous copy of ADE2, Hygromycin resistance
		OP_313	pPOP6-UbiY-ADE2 Medium degron, weak promoter ADE2 construct to replace endogenous copy of ADE2, Hygromycin resistance
		OP_314	pTDH3-UbiR-ADE2 Strong degron, strong promoter ADE2 construct to replace endogenous copy of ADE2, Hygromycin resistance
		OP_317	Construct used for generating mock nonsense fragment by PCR, used frequently as a control in competition experiments
		OP_318	TP901 mediated P1 integration plasmid with GFP driven by a promoter, with HIS3 prototrophy, often used as a control alongside evolution
		OP_321	Construct used for generating genomic TP901 mediated integration fragments for assessment of genes, has mCherry in place of the gene, pREV1 driving gene expression, HIS3 prototrophy
		OP_322	Alternate nonfluorescent AttP genomic landing pad for assessment of genes, used to construct base strain for fluorescent reporter assay
		OP_325	pTDH3-UbiM-mRuby construct used to assess degradation related genes from pTDH3-UbiR-ADE2 evolution, URA3 integration
		OP_326	pTDH3-UbiY-mRuby construct used to assess degradation related genes, URA3 integration
		OP_327	pTDH3-mRuby construct used to assess degradation related genes from pTDH3-UbiR-ADE2 evolution, URA3 integration
		OP_328	pPGK-GFP overexpression used to assess degradation related genes from pTDH3-UbiR-ADE2 evolution, LEU2 integration
		OP_329	pPGK-GFP-PEST overexpression used to assess degradation related genes from pTDH3-UbiR-ADE2 evolution, LEU2 integration
		OP_331	pRAD27-UbiY-ADE2 for competition, used to assess pPOP6-UbiY evolution, ADE2 replacement with Hyg resistance
		OP_332	pRNR2-UbiY-ADE2 for competition, used to assess pPOP6-UbiY evolution, ADE2 replacement with Hyg resistance
		OP_333	pPOP6-UbiF-ADE2 for competition, used to assess pPOP6-UbiY evolution, ADE2 replacement with Hyg resistance
		OP_334	pPOP6-ADE2 for competition, used to assess pPOP6-UbiY evolution, ADE2 replacement with Hyg resistance
		OP_335	pRAD27-ADE2 for competition, used to assess pPOP6-UbiY evolution, ADE2 replacement with Hyg resistance
		OP_336	pPOP6-GFP for stabilization tests, used to assess pPOP6-UbiY evolution, LEU2 integration
		OP_337	pPOP6-UbiY-GFP for stabilization tests, used to assess pPOP6-UbiY evolution, LEU2 integration
		OP_338	pPOP6-UbiM-GFP for stabilization tests, used to assess pPOP6-UbiY evolution, LEU2 integration
		OP_339	pPOP6-UbiY-GFP for stabilization tests, used to assess pPOP6-UbiY evolution, LEU2 integration
		OP_340	pPHO5-GFP for expression tests, used to assess pPHO5 evolution, LEU2 integration
		OP_341	pPHO3-GFP for expression tests, used to assess pPHO5 evolution, LEU2 integration
		OP_342	pPHO11-GFP for expression tests, used to assess pPHO5 evolution, LEU2 integration
		OP_343	pPHO89-GFP for expression tests, used to assess pPHO5 evolution, LEU2 integration
		OP_344	pSPL2-GFP for expression tests, used to assess pPHO5 evolution, LEU2 integration
		OP_345	pPHM2-GFP for expression tests, used to assess pPHO5 evolution, LEU2 integration
		OP_346	pPHO4-GFP for expression tests, used to assess pPHO5 evolution, LEU2 integration
		OP_347	pPHO2-GFP for expression tests, used to assess pPHO5 evolution, LEU2 integration
		OP_348	pADH-Rtn1-GFP cytoplasmic side ER membrane overexpression used to assess degradation related genes from pTDH3-UbiR-ADE2 evolution, LEU2 integration
		OP_349	pADH-Rtn1-GFP-PHO8* cytoplasmic side ER membrane misfolded target overexpression used to assess degradation related genes from pTDH3-UbiR-ADE2 evolution, LEU2 integration
		OP_357	pTDH3-UbiR-NanoLuc construct used to assess degradation related genes from pTDH3-UbiR-ADE2 evolution, URA3 integration
		OP_358	pTDH3-UbiK-NanoLuc construct used to assess degradation related genes from pTDH3-UbiR-ADE2 evolution, URA3 integration
		OP_359	pTDH3-UbiM-NanoLuc construct used to assess degradation related genes from pTDH3-UbiR-ADE2 evolution, URA3 integration
		OP_360	pTDH3-UbiY-NanoLuc construct used to assess degradation related genes from pTDH3-UbiR-ADE2 evolution, URA3 integration
		OP_361	pTDH3-NanoLuc construct used to assess degradation related genes from pTDH3-UbiR-ADE2 evolution, URA3 integration
		OP_362	pPOP6-ADE2-GFP for competition and fluoresence, used to assess pPOP6-UbiY evolution, ADE2 replacement with Hyg resistance
		OP_363	pPOP6-UbiY-ADE2-GFP for competition and fluoresence, used to assess pPOP6-UbiY evolution, ADE2 replacement with Hyg resistance
		OP_364	pPOP6-UbiM-ADE2-GFP for competition and fluoresence, used to assess pPOP6-UbiY evolution, ADE2 replacement with Hyg resistance
		175 - pOP085	GFP overepxression IPTG inducible e.coli plasmid used to clone RTS3 variants for e.coli assessment
		177 - pAT	IPTG inducible E. coli plasmid - WT RTS3
		178 - pAT	IPTG inducible E. coli plasmid - RTS3 Variant 1
		179 - pAT	IPTG inducible E. coli plasmid - WT RTS3 truncated
		180 - pAT	IPTG inducible E. coli plasmid - RTS3 Variant 1 + seq downstream of stop codon
		Original library backbones for planning cloning
		Lib A1	Yeast ORF backbone containing ATP6 in the variable gene site
		pCA24N-gapA	e.coli-GFP ASKA lib backbone with gapA in variable gene site
		Example constructs
		OP_255	Yeast gene cloned in to OP_215 (His P1 int), ROQ1 occupies variable site in this example
		OP_256	Yeast gene cloned in to OP_216 (Leu P1 int), ROQ1 occupies variable site in this example
		OP_285	E. coli lib cloned with stop codon into HIS3 P1 backbone
		OP_286	E. coli-GFP lib cloned without stop codon into HIS3 P1 backbone
		OP_287	E. coli lib cloned with stop codon into LEU2 P1 backbone
		OP_288	E. coli-GFP lib cloned without stop codon into LEU2 P1 backbone

### Sheet: S5 Yeast strains
	Yeast strains
	Base strains	Genotype	Use
	y_100	MATa his3Δ1 leu2Δ0 met15Δ0 ura3Δ0	Common BY4741
	y_101	MATα his3Δ1 leu2Δ0 lys2Δ0 ura3Δ0	Common BY4742
	y_102	MATα his3Δ1 leu2Δ0 met15Δ0 lys2Δ0 ura3Δ0	BY4742 met15 KO to accept P1 by protoplast fusion
	y_105	MATa his3Δ1 leu2Δ0 met15Δ0 ura3Δ0 Lyp1::WT Poly - Ura (OP_099)	Used to build WT strains for P1 integration by mating
	y_107	MATα his3Δ1 leu2Δ0 met15Δ0 lys2Δ0 ura3Δ0 SSD1Δ0	Used to build EP evolution strains, SSD1 ko is meant to abrograte autodiploidization
	y_108	MATa his3Δ1 leu2Δ0 met15Δ0 ura3Δ0 Lyp1::WT Poly - Ura (OP_099) Kar1Δ15	Used to build WT strains for P1 integration by mating
	Mating ORACLE strains:	Genotype	Use
	y_422	MATa his3Δ1 leu2Δ0 met15Δ0 ura3Δ0 Lyp1::WT Poly - Ura (OP_099) Kar1Δ15 + Met landing pad from fuse (GR419) + Hyg TP901 LP int + TP901 2uM plasmid	WT polymerase containing P1 donor strain, libraries first transformed into this
	y_406	MATα his3Δ1 leu2Δ0 met15Δ0 lys2Δ0 ura3Δ0 SSD1Δ0 CAN1::Poly NAT PDA1 trix HO::Rad27-Lys2	Evolution strain, mate library transformed into y_422 into this, select with canavanine, NAT, and 5FOA and prototrophy on P1 (-His or -Leu)
	y_407	MATα his3Δ1 leu2Δ0 met15Δ0 lys2Δ0 ura3Δ0 SSD1Δ0 CAN1::Poly NAT PFK26 trixy HO::Rad27-Lys2	Evolution strain, mate library transformed into y_422 into this, select with canavanine, NAT, and 5FOA and prototrophy on P1 (-His or -Leu)
	y_408	MATα his3Δ1 leu2Δ0 met15Δ0 lys2Δ0 ura3Δ0 SSD1Δ0 CAN1::Poly NAT BAT1 BB3 HO::Rad27-Lys2	Evolution strain, mate library transformed into y_422 into this, select with canavanine, NAT, and 5FOA and prototrophy on P1 (-His or -Leu)
	y_409	MATα his3Δ1 leu2Δ0 met15Δ0 lys2Δ0 ura3Δ0 SSD1Δ0 CAN1::Poly NAT NRK1 BB3 HO::Rad27-Lys2	Evolution strain, mate library transformed into y_422 into this, select with canavanine, NAT, and 5FOA and prototrophy on P1 (-His or -Leu)
	y_448	MATα his3Δ1 leu2Δ0 met15Δ0 lys2Δ0 ura3Δ0 SSD1Δ0 CAN1::Poly NAT PDA1 trixy HO::Rad27-Lys2 Ade2Δ + 2 um G418 Ade2/WT CAS9	MERGE evolution strain, mate library transformed into y_422 into this, select with canavanine, NAT, G418 and 5FOA
	y_466	MATa his3Δ1 leu2Δ0 met15Δ0 ura3Δ0 Lyp1::WT Poly - Ura (OP_099) Kar1Δ15 FYC1Δ	WT polymerase containing P1 refresh strain, intra-or post evolution, mate from EP strains and select with -U,
	Reintegration ORACLE strains:	Genotype	Use
	y_780	MATα his3Δ1 leu2Δ0 met15Δ0 lys2Δ0 ura3Δ0 Can1::PFK Trixy NAT OP_225 + Met landing Pad from fuse + URA3 TP901 site landing pad int, TP901 G418 2uM (OP_189), Ars314::Rad27-Lys2 Psp2Can1	Medium error rate PCR integration evolution strain
	y_781	MATα his3Δ1 leu2Δ0 met15Δ0 lys2Δ0 ura3Δ0 Can1::NRK1 BadBoy3 NAT OP_239 + Met landing Pad from fuse + URA3 TP901 site landing pad int, TP901 G418 2uM (OP_189), Ars314::Rad27-Lys2 Psp2Can1	High error rate PCR integration evolution strain
	y_799	MATα his3Δ1 leu2Δ0 met15Δ0 lys2Δ0 ura3Δ0 Can1::PFK Trixy NAT OP_225 + Met landing Pad from fuse + URA3 TP901 site landing pad, TP901 G418 2uM (OP_189), Ars314::Rad27-Lys2 Psp2Can1 ADE2::pPHO5-Ade Hyg	Medium error rate PCR integration evolution strain + pPHO5 selection
	y_800	MATα his3Δ1 leu2Δ0 met15Δ0 lys2Δ0 ura3Δ0 Can1::PFK Trixy NAT OP_225 + Met landing Pad from fuse + URA3 TP901 site landing pad, TP901 G418 2uM (OP_189), Ars314::Rad27-Lys2 Psp2Can1 ADE2::pPOP6-UbiY-ADE2 Hyg	Medium error rate PCR integration evolution strain + pPOP6-UbiY selection
	y_801	MATα his3Δ1 leu2Δ0 met15Δ0 lys2Δ0 ura3Δ0 Can1::PFK Trixy NAT OP_225 + Met landing Pad from fuse + URA3 TP901 site landing pad, TP901 G418 2uM (OP_189), Ars314::Rad27-Lys2 Psp2Can1 + ADE2::pTDH3-UbiR-ADE2 Hyg	Medium error rate PCR integration evolution strain + pTDH3-UbiR selection
	y_804	MATα his3Δ1 leu2Δ0 met15Δ0 lys2Δ0 ura3Δ0 Can1::NRk1 BadBoy3 NAT OP_225 + Met landing Pad from fuse + URA3 TP901 site landing pad, TP901 G418 2uM (OP_189), Ars314::Rad27-Lys2 Psp2Can1 + ADE2::pPHO5-Ade Hyg	High error rate PCR integration evolution strain + pPHO5 selection
	y_805	MATα his3Δ1 leu2Δ0 met15Δ0 lys2Δ0 ura3Δ0 Can1::NRk1 BadBoy3 NAT OP_225 + Met landing Pad from fuse + URA3 TP901 site landing pad, TP901 G418 2uM (OP_189), Ars314::Rad27-Lys2 Psp2Can1 + ADE2::pPOP6-UbiY-ADE2 Hyg	High error rate PCR integration evolution strain + pPOP6-UbiY selection
	y_806	MATα his3Δ1 leu2Δ0 met15Δ0 lys2Δ0 ura3Δ0 Can1::NRk1 BadBoy3 NAT OP_225 + Met landing Pad from fuse + URA3 TP901 site landing pad, TP901 G418 2uM (OP_189), Ars314::Rad27-Lys2 Psp2Can1 + ADE2::pTDH3-UbiR-ADE2 Hyg	High error rate PCR integration evolution strain + pTDH3-UbiR selection
	Competition strains	Genotype	Use
	y_535	MATα his3Δ1 leu2Δ0 lys2Δ0 ura3Δ0 HO::TP901 landing pad - Green + TP901 2uM G418	Green competition strain with TP901 genomic integration machinery
	y_536	MATα his3Δ1 leu2Δ0 lys2Δ0 ura3Δ0 HO::TP901 landing pad - Red + TP901 2uM G418	Red competition strain with TP901 genomic integration machinery
	y_887	MATα his3Δ1 leu2Δ0 lys2Δ0 ura3Δ0 HO::TP901 landing pad - Green + TP901 2uM G418 ADE2::pPHO5-Ade Hyg	Green competition strain with TP901 genomic integration machinery and pPHO5 Ade selection
	y_888	MATα his3Δ1 leu2Δ0 lys2Δ0 ura3Δ0 HO::TP901 landing pad - Green + TP901 2uM G418 ADE2::pPOP6-UbiY-ADE2 Hyg	Green competition strain with TP901 genomic integration machinery and pPOP6 UbiY Ade selection
	y_889	MATα his3Δ1 leu2Δ0 lys2Δ0 ura3Δ0 HO::TP901 landing pad - Green + TP901 2uM G418 ADE2::pTDH3-UbiR-ADE2 Hyg	Green competition strain with TP901 genomic integration machinery and pTDH3-UbiR-Ade selection
	y_893	MATα his3Δ1 leu2Δ0 lys2Δ0 ura3Δ0 HO::TP901 landing pad - Red + TP901 2uM G418 ADE2::pPHO5-Ade Hyg	Red competition strain with TP901 genomic integration machinery and pPHO5 Ade selection
	y_894	MATα his3Δ1 leu2Δ0 lys2Δ0 ura3Δ0 HO::TP901 landing pad - Red + TP901 2uM G418 ADE2::pPOP6-UbiY-ADE2 Hyg	Red competition strain with TP901 genomic integration machinery and pPOP6 UbiY Ade selection
	y_895	MATα his3Δ1 leu2Δ0 lys2Δ0 ura3Δ0 HO::TP901 landing pad - Red + TP901 2uM G418 ADE2::pTDH3-UbiR-ADE2 Hyg	Red competition strain with TP901 genomic integration machinery and pTDH3-UbiR-Ade selection
	Bespoke validation strains	Genotype	Use
	y_896	MATα his3Δ1 leu2Δ0 lys2Δ0 ura3Δ0 HO::NAT LP TP901-G418 2uM	Basal nonfluorescent cell used to construct fluorescent reporters, containing TP901 genomic integration machinery
	y_905	MATα his3Δ1 leu2Δ0 lys2Δ0 ura3Δ0 HO::NAT LP TP901-G418 2uM LEU2::UbiM_OP_325	pTDH3-UbiR assessment
	y_906	MATα his3Δ1 leu2Δ0 lys2Δ0 ura3Δ0 HO::NAT LP TP901-G418 2uM LEU2::UbiY_OP_326	pTDH3-UbiR assessment
	y_907	MATα his3Δ1 leu2Δ0 lys2Δ0 ura3Δ0 HO::NAT LP TP901-G418 2uM LEU2::No Ubi_OP_327	pTDH3-UbiR assessment
	y_908	MATα his3Δ1 leu2Δ0 lys2Δ0 ura3Δ0 HO::NAT LP TP901-G418 2uM LEU2::POP6 GFP_OP_336	pPOP6-UbiY assessment
	y_909	MATα his3Δ1 leu2Δ0 lys2Δ0 ura3Δ0 HO::NAT LP TP901-G418 2uM LEU2::POP6 UbiY GFP_OP_337	pPOP6-UbiY assessment
	y_910	MATα his3Δ1 leu2Δ0 lys2Δ0 ura3Δ0 HO::NAT LP TP901-G418 2uM LEU2::POP6 UbiM GFP_OP_338	pPOP6-UbiY assessment
	y_911	MATα his3Δ1 leu2Δ0 lys2Δ0 ura3Δ0 HO::NAT LP TP901-G418 2uM LEU2::POP6 UbiF GFP_OP_339	pPOP6-UbiY assessment
	y_912	MATα his3Δ1 leu2Δ0 lys2Δ0 ura3Δ0 HO::NAT LP TP901-G418 2uM LEU2::PHO5_OP_340	pPHO5 assessment
	y_913	MATα his3Δ1 leu2Δ0 lys2Δ0 ura3Δ0 HO::NAT LP TP901-G418 2uM LEU2::PHO3_OP_341	pPHO5 assessment
	y_914	MATα his3Δ1 leu2Δ0 lys2Δ0 ura3Δ0 HO::NAT LP TP901-G418 2uM LEU2::PHO11_OP_342	pPHO5 assessment
	y_915	MATα his3Δ1 leu2Δ0 lys2Δ0 ura3Δ0 HO::NAT LP TP901-G418 2uM LEU2::PHO89_OP_343	pPHO5 assessment
	y_920	MATα his3Δ1 leu2Δ0 lys2Δ0 ura3Δ0 HO::TP901 landing pad - Green + TP901 2uM G418 ADE2::OP_331 (RAD27 UbiY Ade)	pPOP6-UbiY assessment
	y_921	MATα his3Δ1 leu2Δ0 lys2Δ0 ura3Δ0 HO::TP901 landing pad - Green + TP901 2uM G418 ADE2::OP_332 (RNR2 UbiY Ade)	pPOP6-UbiY assessment
	y_922	MATα his3Δ1 leu2Δ0 lys2Δ0 ura3Δ0 HO::TP901 landing pad - Green + TP901 2uM G418 ADE2::OP_333 (POP6 UbiF Ade)	pPOP6-UbiY assessment
	y_923	MATα his3Δ1 leu2Δ0 lys2Δ0 ura3Δ0 HO::TP901 landing pad - Green + TP901 2uM G418 ADE2::OP_334 (POP6 Ade2 no degron)	pPOP6-UbiY assessment
	y_924	MATα his3Δ1 leu2Δ0 lys2Δ0 ura3Δ0 HO::TP901 landing pad - Green + TP901 2uM G418 ADE2::OP_335 (RAD27 Ade2 no degron)	pPOP6-UbiY assessment
	y_925	MATα his3Δ1 leu2Δ0 lys2Δ0 ura3Δ0 HO::TP901 landing pad - Green + TP901 2uM G418 ADE2::OP_331 (RAD27 UbiY Ade)	pPOP6-UbiY assessment
	y_926	MATα his3Δ1 leu2Δ0 lys2Δ0 ura3Δ0 HO::TP901 landing pad - Red + TP901 2uM G418 ADE2::OP_332 (RNR2 UbiY Ade)	pPOP6-UbiY assessment
	y_927	MATα his3Δ1 leu2Δ0 lys2Δ0 ura3Δ0 HO::TP901 landing pad - Red + TP901 2uM G418 ADE2::OP_333 (POP6 UbiF Ade)	pPOP6-UbiY assessment
	y_928	MATα his3Δ1 leu2Δ0 lys2Δ0 ura3Δ0 HO::TP901 landing pad - Red + TP901 2uM G418 ADE2::OP_334 (POP6 Ade2 no degron)	pPOP6-UbiY assessment
	y_929	MATα his3Δ1 leu2Δ0 lys2Δ0 ura3Δ0 HO::TP901 landing pad - Red + TP901 2uM G418 ADE2::OP_335 (RAD27 Ade2 no degron)	pPOP6-UbiY assessment
	y_936	MATα his3Δ1 leu2Δ0 lys2Δ0 ura3Δ0 HO::NAT LP TP901-G418 2uM ADE2::POP6 Ade GFP (362)	pPOP6-UbiY assessment
	y_937	MATα his3Δ1 leu2Δ0 lys2Δ0 ura3Δ0 HO::NAT LP TP901-G418 2uM ADE2::POP6 UbiY Ade GFP (363)	pPOP6-UbiY assessment
	y_938	MATα his3Δ1 leu2Δ0 lys2Δ0 ura3Δ0 HO::NAT LP TP901-G418 2uM ADE2::POP6 UbiM Ade (364)	pPOP6-UbiY assessment
	y_939	MATα his3Δ1 leu2Δ0 lys2Δ0 ura3Δ0 HO::NAT LP TP901-G418 2uM ADE2::POP6 UbiM Ade (GFP line) (365)	pPOP6-UbiY assessment
	y_940	MATα his3Δ1 leu2Δ0 lys2Δ0 ura3Δ0 HO::NAT LP TP901-G418 2uM ADE2::POP6 UbiM Ade (cherry line) (365)	pPOP6-UbiY assessment
	y_941	MATα his3Δ1 leu2Δ0 lys2Δ0 ura3Δ0 HO::NAT LP TP901-G418 2uM URA3::UbiR (357)	pTDH3-UbiR assessment
	y_942	MATα his3Δ1 leu2Δ0 lys2Δ0 ura3Δ0 HO::NAT LP TP901-G418 2uM URA3::UbiK (358)	pTDH3-UbiR assessment
	y_943	MATα his3Δ1 leu2Δ0 lys2Δ0 ura3Δ0 HO::NAT LP TP901-G418 2uM URA3::UbiM (359)	pTDH3-UbiR assessment
	y_944	MATα his3Δ1 leu2Δ0 lys2Δ0 ura3Δ0 HO::NAT LP TP901-G418 2uM URA3::UbiY (360)	pTDH3-UbiR assessment
	y_945	MATα his3Δ1 leu2Δ0 lys2Δ0 ura3Δ0 HO::NAT LP TP901-G418 2uM URA3::No deg ctrl (361)	pTDH3-UbiR assessment
	y_946	MATα his3Δ1 leu2Δ0 lys2Δ0 ura3Δ0 HO::NAT LP TP901-G418 2uM LEU2::PGK GFP (328)	pTDH3-UbiR assessment
	y_947	MATα his3Δ1 leu2Δ0 lys2Δ0 ura3Δ0 HO::NAT LP TP901-G418 2uM LEU2::PGK GFP PEST (329)	pTDH3-UbiR assessment
	y_948	MATα his3Δ1 leu2Δ0 lys2Δ0 ura3Δ0 HO::NAT LP TP901-G418 2uM LEU2::PGK GFP LLVRRR (330)	pTDH3-UbiR assessment
	y_949	MATα his3Δ1 leu2Δ0 lys2Δ0 ura3Δ0 HO::NAT LP TP901-G418 2uM LEU2::ADH Rtn GFP (348)	pTDH3-UbiR assessment
	y_950	MATα his3Δ1 leu2Δ0 lys2Δ0 ura3Δ0 HO::NAT LP TP901-G418 2uM LEU2::ADH Rtn PHO8* GFP (348)	pTDH3-UbiR assessment
	y_960	MATα his3Δ1 leu2Δ0 lys2Δ0 ura3Δ0 HO::NAT LP TP901-G418 2uM ADE2::POP6 UbiM Ade (GFP line) (365) UBR1::URA3	pPOP6-UbiY assessment
	y_961	MATα his3Δ1 leu2Δ0 lys2Δ0 ura3Δ0 HO::TP901 landing pad - Green + TP901 2uM G418 ADE2::pPOP6-UbiY-ADE2 Hyg UBR1::URA3	pPOP6-UbiY assessment
	y_962	MATα his3Δ1 leu2Δ0 lys2Δ0 ura3Δ0 HO::TP901 landing pad - Green + TP901 2uM G418 ADE2::OP_334 (POP6 Ade2 no degron) UBR1::URA3	pPOP6-UbiY assessment
	y_963	MATα his3Δ1 leu2Δ0 lys2Δ0 ura3Δ0 HO::TP901 landing pad - Green + TP901 2uM G418 ADE2::OP_331 (RAD27 UbiY Ade) UBR1::URA3	pPOP6-UbiY assessment
	y_964	MATα his3Δ1 leu2Δ0 lys2Δ0 ura3Δ0 HO::TP901 landing pad - Green + TP901 2uM G418 ADE2::OP_335 (RAD27 Ade2 no degron) UBR1::URA3	pPOP6-UbiY assessment
	y_965	MATα his3Δ1 leu2Δ0 lys2Δ0 ura3Δ0 HO::NAT LP TP901-G418 2uM ADE2::POP6 UbiM Ade (mRuby line) (365) UBR1::URA3	pPOP6-UbiY assessment
	y_966	MATα his3Δ1 leu2Δ0 lys2Δ0 ura3Δ0 HO::TP901 landing pad - Red + TP901 2uM G418 ADE2::pPOP6-UbiY-ADE2 Hyg UBR1::URA3	pPOP6-UbiY assessment
	y_967	MATα his3Δ1 leu2Δ0 lys2Δ0 ura3Δ0 HO::TP901 landing pad - Red + TP901 2uM G418 ADE2::OP_334 (POP6 Ade2 no degron) UBR1::URA3	pPOP6-UbiY assessment
	y_968	MATα his3Δ1 leu2Δ0 lys2Δ0 ura3Δ0 HO::TP901 landing pad - Red + TP901 2uM G418 ADE2::OP_331 (RAD27 UbiY Ade) UBR1::URA3	pPOP6-UbiY assessment
	y_969	MATα his3Δ1 leu2Δ0 lys2Δ0 ura3Δ0 HO::TP901 landing pad - Red + TP901 2uM G418 ADE2::OP_335 (RAD27 Ade2 no degron) UBR1::URA3	pPOP6-UbiY assessment
	y_970	MATα his3Δ1 leu2Δ0 lys2Δ0 ura3Δ0 HO::NAT LP TP901-G418 2uM ADE2::POP6 Ade GFP (362) UBR1::URA3	pPOP6-UbiY assessment
	y_971	MATα his3Δ1 leu2Δ0 lys2Δ0 ura3Δ0 HO::NAT LP TP901-G418 2uM ADE2::POP6 UbiY Ade GFP (363) UBR1::URA3	pPOP6-UbiY assessment
	y_972	MATα his3Δ1 leu2Δ0 lys2Δ0 ura3Δ0 HO::NAT LP TP901-G418 2uM ADE2::POP6 UbiM Ade (364) UBR1::URA3	pPOP6-UbiY assessment
	y_973	MATα his3Δ1 leu2Δ0 lys2Δ0 ura3Δ0 HO::NAT LP TP901-G418 2uM LEU2::PHO5_OP_340 PHO4::URA3	pPHO5 assessment
	y_974	MATα his3Δ1 leu2Δ0 lys2Δ0 ura3Δ0 HO::NAT LP TP901-G418 2uM LEU2::PHO3_OP_341 PHO4::URA3	pPHO5 assessment
	y_975	MATα his3Δ1 leu2Δ0 lys2Δ0 ura3Δ0 HO::NAT LP TP901-G418 2uM LEU2::PHO11_OP_342 PHO4::URA3	pPHO5 assessment
	y_976	MATα his3Δ1 leu2Δ0 lys2Δ0 ura3Δ0 HO::NAT LP TP901-G418 2uM LEU2::PHO89_OP_343 PHO4::URA3	pPHO5 assessment
